# scUnify: a unified framework for training and inference across multiple single-cell foundation models

**DOI:** 10.64898/2026.03.01.708392

**Authors:** Donghee Kim, Ari Hong, Kyeonghun Jeong, Kwangsoo Kim

**Affiliations:** Biomedical Research Institute, Seoul National University Hospital Seoul, Republic of Korea; Interdisciplinary Program in Bioinformatics, Seoul National University, Seoul, Republic of Korea; Interdisciplinary Program in Bioengineering, Seoul National University, Seoul, Republic of Korea; Department of Transdisciplinary Medicine, Seoul National University Hospital, Seoul, Republic of Korea; Department of Medicine, College of Medicine, Seoul National University, Seoul, Republic of Korea; Center for Data Science, Healthcare AI Research Institute, Seoul National University Hospital, Seoul, Republic of Korea

**Keywords:** Single-cell RNA sequencing, Single-cell foundation models, Computational framework, Model adaptation

## Abstract

Single-cell foundation models (scFMs) differ in software requirements and performance across downstream tasks and adaptation strategies, complicating comparison and reuse. We present scUnify, a framework that preserves each backbone’s required processing while separating model-specific trainers, downstream tasks, and adaptation strategies as reusable components. Across five scFMs, scUnify reproduced original inference and training workflows, extended model-native tasks with multiple parameter-efficient fine-tuning methods, and demonstrated extensibility by connecting a newly implemented custom trainable task to multiple backbones and adaptation strategies. Together, these capabilities enable researchers to systematically compare these combinations and extend custom tasks across heterogeneous scFMs within a common workflow.
