## Supplementary Tables for "scUnify: a unified framework for training and inference across multiple single-cell foundation models": SupplementaryTable_1.xlsx

### Sheet: Description
Table index	Contents	Title
Supplementary Table S1	Supplementary tables	Comparison of key capabilities across scUnify and related frameworks
Supplementary Table S2		Built in downstream tasks in scUnify
Supplementary Table S3		Dataset information
Supplementary Table S4		Evaluation Metrics
Supplementary Table S5	Source Data	Parameter sizes
Supplementary Table S6		Resource profiling results of inferernce mode
Supplementary Table S7		Batchsize sweep results of training mode
Supplementary Table S8		Precision test and Training trajectory for resource profiling
Supplementary Table S9		Overall results of downstream tasks
Supplementary Table S10	Hyperparamter setting	Hyperparamter setting

### Sheet: ST1
	Supplementary Table S1. Comparison of key capabilities across scUnify and related frameworks
	Framework	Support for multiple scFM backbones	Support for multiple PEFT methods	Benchmarking across scFMs and trainable downstream task	Custom trainable task interface	Reuse of a custom trainable task across scFMs	Comparison across model-task-adaptation combinations	Multi-run resource scheduling	Scope and notes
	GB.ModelGenerator	Yes	Partial	Partial	Yes	Yes	Partial	Partial	Broad biological foundation-model framework with reusable backbone and task interfaces. Its single-cell PEFT support is mainly LoRA or RsLoRA and model-dependent.
	BioLLM	Yes	Not demonstrated	Yes	Partial	Partial	Not demonstrated	Not demonstrated	Common model loader and BioTask interface for embeddings and selected downstream tasks. Cross-backbone custom training is only partially demonstrated, and a multi-PEFT interface is not demonstrated.
	scDrugMap	Yes	Not demonstrated	Yes	Not demonstrated	Not demonstrated	Partial	Not demonstrated	Drug-response-specific benchmarking framework and web service across scFMs. General custom trainable tasks and multiple PEFT methods are outside its demonstrated scope.
	scFM-eval	Yes	Not demonstrated	Yes	Not demonstrated	Not demonstrated	Not demonstrated	Yes	Containerized Nextflow workflow for multi-scFM execution and benchmarking. General custom trainable tasks and multiple PEFT methods are not demonstrated.
	scUnify	Yes	Yes	Yes	Yes	Yes	Yes	Yes	(Ours) Single-cell foundation-model framework that separates model-specific trainers, trainable downstream tasks, and adaptation strategies, enabling reusable custom tasks and systematic model–task–PEFT comparisons across heterogeneous scFM backbones.
	Yes: The capability is explicitly supported and demonstrated in the publication, official documentation, or public implementation.
	Partial: The capability is only partially supported or limited to specific models, tasks, PEFT methods, or applications.
	Not demonstrated: The capability was not explicitly demonstrated in the reviewed publication, official documentation, or public implementation.

### Sheet: ST2
	Supplementary Table S2. Built in downstream tasks in scUnify
	Models	Classification		Regression		Adversarial		Generation
	scGPT	cell type annotation*	O**	-	-	batch correction	O	perturbation	O
	Geneformer	cell type	O	-	-	-	-	-	-
		disease state
		cell state
	scFoundation	cell type annotation	O	drug response (+DeepCDR)	-	-	-	perturbation (+GEARS Decoder)	O
		drug sensitivity
	Nicheformer	niche classification	O	niche regression	O	-	-	-	-
				density regression
	UCE	-	O	-	-	-	-	-	-
	*Downstream task in original implementation
	**Current built-in downstream task implementation in scUnify

### Sheet: ST3
	Supplementary Table S3. Dataset information
	Dataset	Cell x Gene	Task	Preprocessing	Splits	Source
	Kidney	194,466 x 3,000	Resource Profiling	Genes shared across 4 studies were retained Filtered cells by minimum genes=200 & cells=10 and mitochondrial fraction ≤ 20% Removed mitochondrial/ribosomal/hemoglobin genes Highly Variable Genes = 3,000	Train	Celltypist
	NSCLC	77,030 x 2,000	Celltype Classification	Convert to scUnify input format (.h5ad) and splits information to obs field 5-fold cross validation	Train/Valid/Test	scPEFT preprocessed Raw GEO accession: GSE179994
	COVID_batch (subset)	20,000 x 1,200	Batch Correction	Convert to scUnify input format (.h5ad) and splits information to obs field	Train	scPEFT preprocessed
						Original: scGPT repository (composite of 18 batches)
	Norman	91,205 x 5,045	Perturbation	(Common) Convert to scUnify input format (.h5ad) and perturb condition information to obs field for splits (scFoundation) Broad cast to 19,264 gene symbol Create Gene Ontology graph & Co-expression graph	Train: 51,283 cells (138 condition) Valid: 8,024 cells (30 condition) Test: 31,898 cells (116 condition)	scPEFT preprocessed Raw GEO accession: GSE133344
	Xenium Lung	827,048 x 392	Regression	Convert to scUnify input format (.h5ad)	Train: 744,344 cells Test: 82,704 cells	SpatialCorpus-110M - 10xgenomics_xenium_lung.h5ad
	COVID 19 Infection	26,947 x 3,000	Multiple Instance Learning	Case (COVID) : Control (Normal) = 35 : 15 Highly Variable Genes = 3,000 8-fold cross validation (sample-level)	Train: 0.5 Valid: 0.25 Test: 0.25 *sample ratio	Single Cell Portal Accession code: SCP1289

### Sheet: ST4
	Supplementary Table S4. Evaluation Metrics
	Task	Category	Metric	Brief description	Formula	Notation
	CelltypeClassification		Balanced Accuracy	Mean of per-class recall (true-positive rate)
	Multiple Instance Learning		ROC-AUC	Area under the ROC curve for the sample-level (bag) predicted probability against the true bag label
	BatchCorrection (scUnify Evaluation)	scIB (Bio conservation)	NMI	Normalized mutual information between cell-type labels and Leiden clusters (0–1), the best value over a resolution sweep is reported
			ARI	Chance-adjusted Rand index between cell-type labels and the NMI-optimal clustering
			ASW label	Cell-type average silhouette width, scaled to 0–1 (higher = tighter cell-type structure)
			Average bioconservation	Composite biological-conservation score: mean of NMI, ARI and ASW label
		scIB (Batch Correction)	ASW batch	Average silhouette width over batch labels (1 = well mixed, 0 = batch-separated)
			Graph Connectivity (GC)	Degree to which same-cell-type cells stay connected in the kNN graph of the corrected embedding
			Average batchcorrection	Composite batch-correction score: mean of ASW_batch and graph connectivity.
		scGraph	Rank-PCA	Mean Spearman correlation between the embedding cell-type centroid-distance matrix and the consensus distance matrix.
			Corr-PCA	Mean Pearson correlation between the same two distance matrices.
			Corr-Weighted	Distance-weighted Pearson correlation (closer cell-type pairs weighted more).
	Regression		MAE	Mean absolute error between predicted and target
	Perturbation		MSE DE	Mean squared error on the top-20 differentially expressed genes (per-condition mean expression), averaged over perturb conditions.
			PCC DE	Pearson correlation on the top-20 differentially expressed genes (per-condition mean expression), averaged over perturb conditions.

### Sheet: ST5
	Supplementary Table S5. Parameter Sizes
	Task	Backbone	Mode	Encoder total	Encoder trainable	Task head	Task head (%)	Adapter	Adapter (%)
	Classification	scGPT	Probe	50278400	0	534542	1.063	0	0
			Full fine-tune		50278400	534542	1.063	0	0
			LoRA		0	534542	1.063	196608	0.391
			OFT		0	534542	1.063	798720	1.589
			HRA		0	534542	1.063	98304	0.196
			VeRA		0	534542	1.063	18432	0.037
			Bone		0	534542	1.063	786432	1.564
		scFoundation	Probe	99941692	0	200462	0.201	0	0
			Full fine-tune		99941692	200462	0.201	0	0
			LoRA		0	200462	0.201	294912	0.295
			OFT		0	200462	0.201	1787904	1.789
			HRA		0	200462	0.201	147456	0.148
			VeRA		0	200462	0.201	24576	0.025
			Bone		0	200462	0.201	1179648	1.18
		Geneformer	Probe	103774464	0	601358	0.579	0	0
			Full fine-tune		103774464	601358	0.579	0	0
			LoRA		0	601358	0.579	294912	0.284
			OFT		0	601358	0.579	1787904	1.723
			HRA		0	601358	0.579	147456	0.142
			VeRA		0	601358	0.579	24576	0.024
			Bone		0	601358	0.579	1179648	1.137
		Nicheformer	Probe	36418048	0	7168	0.02	0	0
			Full fine-tune		36418048	7168	0.02	0	0
			LoRA		0	7168	0.02	196608	0.54
			OFT		0	7168	0.02	798720	2.193
			HRA		0	7168	0.02	98304	0.27
			VeRA		0	7168	0.02	18432	0.051
			Bone		0	7168	0.02	786432	2.159
		UCE	Probe	91824640	0	17934	0.02	0	0
			Full fine-tune		91824640	17934	0.02	0	0
			LoRA		0	17934	0.02	163840	0.178
			OFT		0	17934	0.02	1648640	1.795
			HRA		0	17934	0.02	81920	0.089
			VeRA		0	17934	0.02	12288	0.013
			Bone		0	17934	0.02	655360	0.714
	Batch correction	scGPT	Zero-shot	50278400	0	0	0	0	0
			Full fine-tune		50278400	546834	1.088	0	0
			LoRA		0	546834	1.088	196608	0.391
			OFT		0	546834	1.088	798720	1.589
			HRA		0	546834	1.088	98304	0.196
			Bone		0	546834	1.088	786432	1.564
	Regression	Nicheformer	Probe	36418048	0	512	0.001	0	0
			Full fine-tune		36418048	512	0.001	0	0
			LoRA		0	512	0.001	196608	0.54
			OFT		0	512	0.001	798720	2.193
			HRA		0	512	0.001	98304	0.27
			VeRA		0	512	0.001	18432	0.051
			Bone		0	512	0.001	786432	2.159
	Perturbation	scGPT	Probe	50013696	0	1845763	0.0369	0	0
			Full fine-tune		50013696	1845763	0.0369	0	0
			LoRA		0	1845763	0.0369	196608	0.0039
			OFT		0	1845763	0.0369	798720	0.016
			HRA		0	1845763	0.0369	98304	0.002
			Bone		0	1845763	0.0369	786432	0.0157
		scFoundation	Probe	119,251,772 (E+D)	0	107261891	0.899	0	0
			LoRA		0	107261891	0.899	294912	0.0025
			OFT		0	107261891	0.899	1787904	0.015
			HRA		0	107261891	0.899	147456	0.0012
			Bone		0	107261891	0.899	1179648	0.0099
	scMILD	scGPT	Probe	50278400	0	107397	0.214	0	0
			Full fine-tune		50278400	107397	0.214	0	0
			LoRA		0	107397	0.214	196608	0.391
			OFT		0	107397	0.214	798720	1.589
			HRA		0	107397	0.214	98304	0.196
			VeRA		0	107397	0.214	18432	0.037
			Bone		0	107397	0.214	786432	1.564
		scFoundation	Probe	99941692	0	140165	0.14	0	0
			Full fine-tune		99941692	140165	0.14	0	0
			LoRA		0	140165	0.14	294912	0.295
			OFT		0	140165	0.14	1787904	1.789
			HRA		0	140165	0.14	147456	0.148
			VeRA		0	140165	0.14	24576	0.025
			Bone		0	140165	0.14	1179648	1.18
		Geneformer	Probe	103774464	0	140165	0.135	0	0
			Full fine-tune		103774464	140165	0.135	0	0
			LoRA		0	140165	0.135	294912	0.284
			OFT		0	140165	0.135	1787904	1.723
			HRA		0	140165	0.135	147456	0.142
			VeRA		0	140165	0.135	24576	0.024
			Bone		0	140165	0.135	1179648	1.137
		Nicheformer	Probe	36418048	0	107397	0.295	0	0
			Full fine-tune		36418048	107397	0.295	0	0
			LoRA		0	107397	0.295	196608	0.54
			OFT		0	107397	0.295	798720	2.193
			HRA		0	107397	0.295	98304	0.27
			VeRA		0	107397	0.295	18432	0.051
			Bone		0	107397	0.295	786432	2.159
		UCE	Probe	91824640	0	205701	0.224	0	0
			Full fine-tune		91824640	205701	0.224	0	0
			LoRA		0	205701	0.224	163840	0.178
			OFT		0	205701	0.224	1648640	1.795
			HRA		0	205701	0.224	81920	0.089
			VeRA		0	205701	0.224	12288	0.013
			Bone		0	205701	0.224	655360	0.714

### Sheet: ST6
	Supplementary Table S6. Resource profiling results of inferernce mode
	Sweep	Model	Precision	Batch size	nGPUs	Wall time (s)	Inference time (s)	Throughput (cells/ms)	Peak GPU memory (GB)	GPU util (%)	Cosine similarity vs original	Speedup vs original
	Original repo	scGPT	fp16	64	1	61.671	-	-	-	-	-	-
	Precision sweep	scGPT	bf16	64	1	61.747	-	-	-	-	0.9929	0.9988
	Precision sweep	scGPT	fp16	64	1	59.249	-	-	-	-	0.9929	1.0409
	Batch sweep	scGPT	fp16	32	1	-	56.922	3.41636	4.39441	84.2	-	-
	Batch sweep	scGPT	fp16	64	1	-	50.596	3.84354	6.65424	89.8	-	-
	Batch sweep	scGPT	fp16	128	1	-	50.436	3.85572	11.7069	92.3	-	-
	Batch sweep	scGPT	fp16	256	1	-	52.427	3.70931	21.2284	93.5	-	-
	Batch sweep	scGPT	fp16	512	1	-	56.234	3.45816	39.0233	92.8	-	-
	nGPUs sweep	scGPT	fp16	64	2	37.669	-	-	-	-	-	-
	nGPUs sweep	scGPT	fp16	64	3	30.866	-	-	-	-	-	-
	nGPUs sweep	scGPT	fp16	64	4	26.689	-	-	-	-	-	-
	Original repo	Geneformer	fp32	100	1	493.061	-	-	-	-	-	-
	Precision sweep	Geneformer	bf16	100	1	336.636	-	-	-	-	1	1.4647
	Precision sweep	Geneformer	fp16	100	1	337.719	-	-	-	-	1	1.46
	Precision sweep	Geneformer	fp32	100	1	435.673	-	-	-	-	1	1.1317
	Batch sweep	Geneformer	bf16	32	1	-	378.116	0.514303	17.3163	19.9	-	-
	Batch sweep	Geneformer	bf16	64	1	-	348.413	0.558147	32.2987	23.9	-	-
	Batch sweep	Geneformer	bf16	128	1	-	315.514	0.616346	60.4921	26.3	-	-
	Batch sweep	Geneformer	bf16	256	1	-	275.856	0.704955	113.683	32.7	-	-
	Batch sweep	Geneformer	bf16	512	1	-	226.629	0.85808	135.318	41.8	-	-
	nGPUs sweep	Geneformer	fp32	100	2	237.427	-	-	-	-	-	-
	nGPUs sweep	Geneformer	fp32	100	3	168.67	-	-	-	-	-	-
	nGPUs sweep	Geneformer	fp32	100	4	132.391	-	-	-	-	-	-
	Original repo	UCE	fp32	25	1	1567.36	-	-	-	-	-	-
	Precision sweep	UCE	bf16	25	1	160.666	-	-	-	-	0.9926	9.7554
	Precision sweep	UCE	fp16	25	1	163.153	-	-	-	-	0.9926	9.6067
	Precision sweep	UCE	fp32	25	1	982.035	-	-	-	-	0.9926	1.596
	Batch sweep	UCE	bf16	32	1	-	143.872	1.35166	7.90222	93.5	-	-
	Batch sweep	UCE	bf16	64	1	-	141.917	1.37028	10.7694	95.1	-	-
	Batch sweep	UCE	bf16	128	1	-	138.588	1.4032	16.4999	96.4	-	-
	Batch sweep	UCE	bf16	256	1	-	139.698	1.39205	27.9569	95.9	-	-
	Batch sweep	UCE	bf16	512	1	-	139.757	1.39146	61.3534	97.1	-	-
	nGPUs sweep	UCE	fp32	25	2	501.513	-	-	-	-	-	-
	nGPUs sweep	UCE	fp32	25	3	342.684	-	-	-	-	-	-
	nGPUs sweep	UCE	fp32	25	4	262.093	-	-	-	-	-	-
	Original repo	scFoundation	fp32	1	1	2213.49	-	-	-	-	-	-
	Precision sweep	scFoundation	bf16	1	1	2531.56	-	-	-	-	1	0.8744
	Precision sweep	scFoundation	fp16	1	1	2560.08	-	-	-	-	1	0.8646
	Precision sweep	scFoundation	fp32	1	1	1570.31	-	-	-	-	1	1.4096
	Batch sweep	scFoundation	bf16	32	1	-	382.347	0.508611	6.95886	16.4	-	-
	Batch sweep	scFoundation	bf16	64	1	-	341.119	0.570083	11.6874	19.5	-	-
	Batch sweep	scFoundation	bf16	128	1	-	298.583	0.651297	20.7596	22.1	-	-
	Batch sweep	scFoundation	bf16	256	1	-	255.728	0.760441	38.3553	27.7	-	-
	Batch sweep	scFoundation	bf16	512	1	-	205.915	0.944398	74.244	38.1	-	-
	nGPUs sweep	scFoundation	fp32	1	2	855.608	-	-	-	-	-	-
	nGPUs sweep	scFoundation	fp32	1	3	613.779	-	-	-	-	-	-
	nGPUs sweep	scFoundation	fp32	1	4	450.194	-	-	-	-	-	-
	Original repo	Nicheformer	bf16-mixed	24	1	312.956	-	-	-	-	-	-
	Precision sweep	Nicheformer	bf16	24	1	204.49	-	-	-	-	0.9999	1.5304
	Precision sweep	Nicheformer	fp16	24	1	204.575	-	-	-	-	0.9999	1.5298
	Batch sweep	Nicheformer	bf16	32	1	-	191.334	1.01637	2.88074	96.9	-	-
	Batch sweep	Nicheformer	bf16	64	1	-	186.128	1.0448	3.65808	97.3	-	-
	Batch sweep	Nicheformer	bf16	128	1	-	182.623	1.06485	5.21863	98.3	-	-
	Batch sweep	Nicheformer	bf16	256	1	-	181.056	1.07407	8.32605	98.7	-	-
	Batch sweep	Nicheformer	bf16	512	1	-	180.329	1.0784	16.746	98.5	-	-
	nGPUs sweep	Nicheformer	bf16	24	2	108.877	-	-	-	-	-	-
	nGPUs sweep	Nicheformer	bf16	24	3	78.26	-	-	-	-	-	-
	nGPUs sweep	Nicheformer	bf16	24	4	62.449	-	-	-	-	-	-

### Sheet: ST7
	Supplementary Table S7. Batchsize sweep results of training mode
	Sweep	Model	Precision	Batch size	nGPUs	Epoch time (s)	Throughput (cells/ms)	Peak GPU memory (GB)	GPU util (%)
	Batch sweep	scGPT	fp16	8	1	1572.93	0.123633	4.93347	19
	Batch sweep	scGPT	fp16	16	1	805.433	0.241443	7.40613	30.1
	Batch sweep	scGPT	fp16	32	1	375.825	0.517438	13.0604	59.4
	Batch sweep	scGPT	fp16	64	1	242.34	0.802449	26.8514	93.3
	Batch sweep	scGPT	fp16	128	1	243.299	0.799286	52.5468	97.7
	Batch sweep	scGPT	fp16	256	1	262.014	0.742198	102.828	98.3
	Batch sweep	scGPT	fp16	512	1	286.428	0.678936	139.533	98.7
	Batch sweep	Geneformer	bf16	8	1	900.288	0.216004	10.4803	45.4
	Batch sweep	Geneformer	bf16	16	1	504.618	0.385373	17.8182	70
	Batch sweep	Geneformer	bf16	32	1	379.239	0.51278	33.0682	90.6
	Batch sweep	Geneformer	bf16	64	1	361.493	0.537952	64.5214	97.5
	Batch sweep	Geneformer	bf16	128	1	379.634	0.512246	126.383	98.5
	Batch sweep	Geneformer	bf16	256	1	OOM	OOM	OOM	OOM
	Batch sweep	Geneformer	bf16	512	1	OOM	OOM	OOM	OOM
	Batch sweep	UCE	bf16	8	1	993.631	0.195712	8.94128	71.3
	Batch sweep	UCE	bf16	16	1	659.205	0.295001	11.535	97.2
	Batch sweep	UCE	bf16	32	1	618.79	0.314268	17.0077	98
	Batch sweep	UCE	bf16	64	1	597.609	0.325407	29.3397	98.4
	Batch sweep	UCE	bf16	128	1	590.922	0.329089	51.0624	98.5
	Batch sweep	UCE	bf16	256	1	589.24	0.330028	96.2948	98.7
	Batch sweep	UCE	bf16	512	1	OOM	OOM	OOM	OOM
	Batch sweep	scFoundation	bf16	8	1	17707.9	0.0109819	79.7714	98.4
	Batch sweep	scFoundation	bf16	16	1	OOM	OOM	OOM	OOM
	Batch sweep	scFoundation	bf16	32	1	OOM	OOM	OOM	OOM
	Batch sweep	scFoundation	bf16	64	1	OOM	OOM	OOM	OOM
	Batch sweep	scFoundation	bf16	128	1	OOM	OOM	OOM	OOM
	Batch sweep	scFoundation	bf16	256	1	OOM	OOM	OOM	OOM
	Batch sweep	scFoundation	bf16	512	1	OOM	OOM	OOM	OOM
	Batch sweep	Nicheformer	bf16	8	1	956.944	0.203216	7.32605	85.4
	Batch sweep	Nicheformer	bf16	16	1	805.254	0.241496	11.7557	94.7
	Batch sweep	Nicheformer	bf16	32	1	744.177	0.261317	20.8358	97.1
	Batch sweep	Nicheformer	bf16	64	1	699.427	0.278036	38.9706	98.2
	Batch sweep	Nicheformer	bf16	128	1	679.477	0.286199	75.119	98.7
	Batch sweep	Nicheformer	bf16	256	1	898.028	0.216548	140.396	79.9
	Batch sweep	Nicheformer	bf16	512	1	OOM	OOM	OOM	OOM

### Sheet: ST8
	Supplementary Table S8. Precision test and Training trajectory for resource profiling
	Model	Source	Precision	Epoch 1	Epoch 2	Epoch 3	Epoch 4	Epoch 5	Epoch 6	Epoch 7	Epoch 8	Epoch 9	Epoch 10
	scGPT	scUnify	bf16	298.853	283.382	277.077	273.508	271.528	270.485	269.85	269.478	269.356	269.283
	scGPT	scUnify	fp16	299.099	283.384	277.091	273.495	271.515	270.474	269.823	269.456	269.337	269.263
	Geneformer	Original repo	fp32	2.7908	2.6606	2.5967	2.5404	2.4868	2.4375	2.3924	2.3517	2.3262	2.3155
	Geneformer	scUnify	bf16	2.7993	2.6699	2.6045	2.5476	2.4925	2.4404	2.3921	2.3526	2.3252	2.3136
	Geneformer	scUnify	fp16	2.7992	2.6698	2.6051	2.5481	2.4929	2.441	2.3922	2.3528	2.3255	2.314
	Geneformer	scUnify	fp32	2.7991	2.6696	2.6045	2.5477	2.4928	2.441	2.3922	2.3528	2.3255	2.3143
	UCE	scUnify	bf16	0.5216	0.5153	0.5148	0.5145	0.5145	0.5143	0.514	0.5141	0.5141	0.514
	UCE	scUnify	fp16	0.522	0.5154	0.5149	0.5145	0.5145	0.5143	0.514	0.5141	0.5141	0.514
	UCE	scUnify	fp32	0.4173	0.384	0.3815	0.3903	0.3921	0.401	0.408	0.4207	0.4372	0.4339
	scFoundation	scUnify	bf16	0.6573	0.3211	0.2755	0.258	0.2476	0.2403	0.2356	0.2322	0.2297	0.2276
	scFoundation	scUnify	fp16	0.6631	0.3189	0.2746	0.2708	0.2771	0.5791	0.8838	0.7934	0.7526	0.7824
	Nicheformer	Original repo	bf16	6.4051	4.3884	3.82	3.6211	3.508	3.434	3.3785	3.3338	3.299	3.2752
	Nicheformer	scUnify	bf16	6.3791	4.3027	3.7224	3.5255	3.416	3.3526	3.3076	3.2743	3.253	3.2358
	Nicheformer	scUnify	fp16	6.3812	4.3021	3.7225	3.5254	3.4161	3.352	3.3068	3.2735	3.2523	3.2354

### Sheet: ST9
	Supplementary Table S9. Overall results of downstream tasks
	task	model	adaptor	metric	fold_0	fold_1	fold_2	fold_3	fold_4	fold_5	fold_6	fold_7	mean	std	n_folds
	Classification	geneformer	bone	balanced_accuracy	0.80117	0.759991	0.804662	0.803534	0.827691				0.79941	0.0245018	5
	Classification	geneformer	fullft	balanced_accuracy	0.766271	0.737337	0.786479	0.770477	0.801346				0.772382	0.0240145	5
	Classification	geneformer	hra	balanced_accuracy	0.817987	0.810056	0.81311	0.80959	0.7958				0.809308	0.0082595	5
	Classification	geneformer	lora	balanced_accuracy	0.831151	0.818137	0.831131	0.830024	0.818869				0.825862	0.0067388	5
	Classification	geneformer	oft	balanced_accuracy	0.793576	0.821757	0.824193	0.81375	0.781129				0.806881	0.0187642	5
	Classification	geneformer	probe	balanced_accuracy	0.690975	0.67453	0.675557	0.686624	0.678088				0.681155	0.0072626	5
	Classification	geneformer	vera	balanced_accuracy	0.793349	0.773436	0.775658	0.802694	0.786496				0.786327	0.0122191	5
	Classification	nicheformer	bone	balanced_accuracy	0.783048	0.77184	0.75833	0.786634	0.813378				0.782646	0.0204238	5
	Classification	nicheformer	fullft	balanced_accuracy	0.789629	0.714003	0.771649	0.755603	0.807256				0.767628	0.0356752	5
	Classification	nicheformer	hra	balanced_accuracy	0.790424	0.773697	0.777052	0.801238	0.763471				0.781176	0.0147852	5
	Classification	nicheformer	lora	balanced_accuracy	0.804506	0.784504	0.780884	0.803389	0.788135				0.792284	0.0109591	5
	Classification	nicheformer	oft	balanced_accuracy	0.792832	0.779188	0.760181	0.807344	0.800191				0.787947	0.0186931	5
	Classification	nicheformer	probe	balanced_accuracy	0.705113	0.664837	0.688578	0.705617	0.695234				0.691876	0.0167132	5
	Classification	nicheformer	vera	balanced_accuracy	0.762804	0.733259	0.749441	0.783173	0.755986				0.756933	0.0183064	5
	Classification	scfoundation	bone	balanced_accuracy	0.782983	0.763203	0.774011	0.786269	0.767329				0.774759	0.00986681	5
	Classification	scfoundation	fullft	balanced_accuracy	0.79658	0.770874	0.783335	0.801537	0.799969				0.790459	0.0130858	5
	Classification	scfoundation	hra	balanced_accuracy	0.757361	0.734511	0.733576	0.776009	0.752821				0.750856	0.0176397	5
	Classification	scfoundation	lora	balanced_accuracy	0.768376	0.75577	0.761924	0.784586	0.778588				0.769848	0.0117979	5
	Classification	scfoundation	oft	balanced_accuracy	0.777998	0.781059	0.774545	0.783962	0.766757				0.776864	0.00664835	5
	Classification	scfoundation	probe	balanced_accuracy	0.68293	0.653	0.667549	0.664359	0.688134				0.671194	0.0142804	5
	Classification	scfoundation	vera	balanced_accuracy	0.706165	0.690547	0.682965	0.686471	0.699309				0.693091	0.00951877	5
	Classification	scgpt	bone	balanced_accuracy	0.792655	0.785932	0.813989	0.854183	0.818668				0.813085	0.0268127	5
	Classification	scgpt	fullft	balanced_accuracy	0.775142	0.786722	0.807428	0.860551	0.789974				0.803964	0.0336813	5
	Classification	scgpt	hra	balanced_accuracy	0.775894	0.746958	0.759675	0.799454	0.766896				0.769776	0.0196797	5
	Classification	scgpt	lora	balanced_accuracy	0.784387	0.770044	0.780733	0.821438	0.775051				0.78633	0.0203723	5
	Classification	scgpt	oft	balanced_accuracy	0.796848	0.772768	0.796511	0.836043	0.835174				0.807469	0.0274822	5
	Classification	scgpt	probe	balanced_accuracy	0.691801	0.688768	0.687971	0.673931	0.683154				0.685125	0.00698453	5
	Classification	scgpt	vera	balanced_accuracy	0.7175	0.719838	0.720229	0.744019	0.714772				0.723272	0.0118008	5
	Classification	uce	bone	balanced_accuracy	0.736915	0.710435	0.721201	0.742473	0.725135				0.727232	0.0127371	5
	Classification	uce	fullft	balanced_accuracy	0.640224	0.691276	0.69829	0.716084	0.667427				0.68266	0.0294472	5
	Classification	uce	hra	balanced_accuracy	0.582692	0.624383	0.628751	0.642336	0.638531				0.623339	0.0238448	5
	Classification	uce	lora	balanced_accuracy	0.652275	0.692208	0.689654	0.712202	0.700963				0.68946	0.0225824	5
	Classification	uce	oft	balanced_accuracy	0.72505	0.707001	0.71063	0.738737	0.713788				0.719041	0.0129163	5
	Classification	uce	probe	balanced_accuracy	0.453574	0.457542	0.469629	0.482751	0.491588				0.471017	0.0161907	5
	Classification Standard	geneformer	bone	balanced_accuracy	0.825865	0.79986	0.80417	0.837638	0.79435				0.812376	0.0185003	5
	Classification Standard	geneformer	fullft	balanced_accuracy	0.829981	0.811981	0.796597	0.842083	0.783452				0.812819	0.02386	5
	Classification Standard	geneformer	hra	balanced_accuracy	0.766934	0.737418	0.76123	0.753865	0.766982				0.757286	0.0123398	5
	Classification Standard	geneformer	lora	balanced_accuracy	0.802348	0.808422	0.806935	0.826351	0.826603				0.814132	0.0114901	5
	Classification Standard	geneformer	oft	balanced_accuracy	0.817234	0.803844	0.804455	0.823035	0.803997				0.810513	0.00902224	5
	Classification Standard	geneformer	probe	balanced_accuracy	0.273426	0.257915	0.252439	0.292657	0.284071				0.272102	0.0169959	5
	Classification Standard	geneformer	vera	balanced_accuracy	0.659549	0.649382	0.677419	0.664835	0.668174				0.663872	0.0103878	5
	Classification Standard	nicheformer	bone	balanced_accuracy	0.763987	0.753611	0.770297	0.8011	0.754807				0.76876	0.0193337	5
	Classification Standard	nicheformer	fullft	balanced_accuracy	0.771692	0.74802	0.759938	0.786158	0.766221				0.766406	0.0141245	5
	Classification Standard	nicheformer	hra	balanced_accuracy	0.770829	0.737717	0.749137	0.787681	0.758901				0.760853	0.0193366	5
	Classification Standard	nicheformer	lora	balanced_accuracy	0.796161	0.790251	0.775857	0.800516	0.77008				0.786573	0.0131025	5
	Classification Standard	nicheformer	oft	balanced_accuracy	0.776301	0.755362	0.761213	0.791539	0.762369				0.769357	0.0145885	5
	Classification Standard	nicheformer	probe	balanced_accuracy	0.671488	0.634103	0.662836	0.66971	0.66559				0.660745	0.0152759	5
	Classification Standard	nicheformer	vera	balanced_accuracy	0.703027	0.673928	0.691402	0.704051	0.695911				0.693664	0.0121987	5
	Classification Standard	scfoundation	bone	balanced_accuracy	0.804421	0.794763	0.783204	0.83833	0.798895				0.803923	0.0207518	5
	Classification Standard	scfoundation	fullft	balanced_accuracy	0.795188	0.796174	0.800317	0.808592	0.776469				0.795348	0.0118026	5
	Classification Standard	scfoundation	hra	balanced_accuracy	0.759933	0.730193	0.75643	0.785568	0.753764				0.757178	0.0197104	5
	Classification Standard	scfoundation	lora	balanced_accuracy	0.77881	0.775863	0.796354	0.802736	0.787744				0.788301	0.0113831	5
	Classification Standard	scfoundation	oft	balanced_accuracy	0.79937	0.801925	0.826842	0.823456	0.814951				0.813309	0.0123764	5
	Classification Standard	scfoundation	probe	balanced_accuracy	0.648463	0.645469	0.655823	0.628901	0.630983				0.641928	0.0115954	5
	Classification Standard	scfoundation	vera	balanced_accuracy	0.698038	0.714927	0.722433	0.705367	0.720016				0.712156	0.0102526	5
	Classification Standard	scgpt	bone	balanced_accuracy	0.787673	0.76975	0.780626	0.808407	0.785243				0.78634	0.0141226	5
	Classification Standard	scgpt	fullft	balanced_accuracy	0.797912	0.775317	0.77853	0.809988	0.770672				0.786484	0.0167409	5
	Classification Standard	scgpt	hra	balanced_accuracy	0.740391	0.732582	0.743657	0.759163	0.73901				0.742961	0.00991149	5
	Classification Standard	scgpt	lora	balanced_accuracy	0.781293	0.760298	0.773493	0.786882	0.767962				0.773985	0.0105307	5
	Classification Standard	scgpt	oft	balanced_accuracy	0.792746	0.769991	0.776028	0.798564	0.778377				0.783141	0.0120036	5
	Classification Standard	scgpt	probe	balanced_accuracy	0.588465	0.586923	0.599395	0.600673	0.597966				0.594685	0.00647567	5
	Classification Standard	scgpt	vera	balanced_accuracy	0.676326	0.676403	0.694536	0.712153	0.694236				0.690731	0.0149871	5
	Classification Standard	uce	bone	balanced_accuracy	0.389196	0.502494	0.572967	0.712112	0.601269				0.555608	0.119785	5
	Classification Standard	uce	fullft	balanced_accuracy	0.631123	0.614534	0.609387	0.689813	0.681817				0.645335	0.0379218	5
	Classification Standard	uce	hra	balanced_accuracy	0.49774	0.541745	0.530028	0.583911	0.584793				0.547643	0.0371849	5
	Classification Standard	uce	lora	balanced_accuracy	0.231232	0.224094	0.228409	0.324639	0.237011				0.249077	0.0424998	5
	Classification Standard	uce	oft	balanced_accuracy	0.588819	0.614141	0.604479	0.689593	0.685297				0.636466	0.0474307	5
	Classification Standard	uce	probe	balanced_accuracy	0.361216	0.39287	0.392856	0.432581	0.430581				0.402021	0.0299268	5
	Classification Standard	uce	vera	balanced_accuracy	0.470972	0.514031	0.506791	0.521603	0.550126				0.512705	0.0285392	5
	Classification	uce	vera	balanced_accuracy	0.546628	0.568576	0.5772	0.565081	0.600684				0.571634	0.0197006	5
	scMILD	autoencoder	vanilla	AUROC	0.944444	1	0.805556	1	0.833333	0.972222	0.666667	0.916667	0.892361	0.116381	8
	scMILD	autoencoder	with cell sampling	AUROC	0.944444	1	0.777778	0.944444	0.833333	0.972222	0.861111	1	0.916667	0.0826693	8
	scMILD	geneformer	bone	AUROC	0.833333	1	0.75	0.944444	0.888889	1	0.972222	1	0.923611	0.0924271	8
	scMILD	geneformer	fullft	AUROC	0.888889	0.888889	1	0.611111	0.972222	0.277778	0.888889	1	0.815972	0.250633	8
	scMILD	geneformer	hra	AUROC	0.75	1	0.583333	1	0.888889	0.583333	0.75	0.805556	0.795139	0.163284	8
	scMILD	geneformer	lora	AUROC	0.777778	1	0.75	1	1	0.555556	0.888889	0.805556	0.847222	0.157135	8
	scMILD	geneformer	oft	AUROC	0.777778	1	0.888889	0.972222	0.833333	0.638889	0.944444	0.944444	0.875	0.120624	8
	scMILD	geneformer	probe	AUROC	0.833333	1	0.777778	1	1	0.888889	0.805556	0.805556	0.888889	0.0973638	8
	scMILD	geneformer	vera	AUROC	0.805556	0.972222	0.583333	1	1	0.805556	0.805556	0.805556	0.847222	0.140859	8
	scMILD	nicheformer	bone	AUROC	0.444444	0.916667	0.722222	1	1	1	0.888889	0.944444	0.864583	0.193272	8
	scMILD	nicheformer	fullft	AUROC	0.722222	0.777778	0.916667	1	1	0.583333	0.972222	1	0.871528	0.158488	8
	scMILD	nicheformer	hra	AUROC	0.694444	0.944444	0.888889	1	0.777778	1	0.944444	0.972222	0.902778	0.111111	8
	scMILD	nicheformer	lora	AUROC	0.694444	0.944444	0.888889	1	0.805556	1	0.944444	0.972222	0.90625	0.107005	8
	scMILD	nicheformer	oft	AUROC	0.472222	1	0.888889	1	0.944444	1	1	1	0.913194	0.182718	8
	scMILD	nicheformer	probe	AUROC	0.694444	0.916667	0.888889	1	0.805556	1	0.944444	0.972222	0.902778	0.106035	8
	scMILD	nicheformer	vera	AUROC	0.694444	0.916667	0.888889	1	0.777778	1	0.944444	0.972222	0.899306	0.110052	8
	scMILD	scfoundation	bone	AUROC	0.777778	0.972222	0.944444	0.305556	0.777778	1	0.916667	1	0.836806	0.232613	8
	scMILD	scfoundation	fullft	AUROC	0.916667	0.944444	0.666667	0.0833333	0.777778	1	0.583333	0.944444	0.739583	0.303542	8
	scMILD	scfoundation	hra	AUROC	0.888889	0.944444	0.861111	0.555556	0.777778	0.861111	0.916667	0.972222	0.847222	0.131971	8
	scMILD	scfoundation	lora	AUROC	0.861111	0.972222	1	0.611111	0.916667	0.805556	0.972222	0.833333	0.871528	0.126806	8
	scMILD	scfoundation	oft	AUROC	1	1	0.75	0.916667	0.777778	0.805556	0.944444	0.861111	0.881944	0.0982093	8
	scMILD	scfoundation	probe	AUROC	0.833333	0.861111	0.888889	0.277778	0.805556	0.861111	1	0.888889	0.802083	0.219446	8
	scMILD	scfoundation	vera	AUROC	0.888889	0.944444	0.888889	0.638889	0.805556	0.722222	0.861111	0.666667	0.802083	0.113504	8
	scMILD	scgpt	bone	AUROC	0.888889	0.277778	0.944444	1	0.916667	1	1	1	0.878472	0.246643	8
	scMILD	scgpt	fullft	AUROC	0.944444	0.888889	0.833333	0.972222	0.777778	1	1	1	0.927083	0.0852136	8
	scMILD	scgpt	hra	AUROC	0.888889	0.972222	0.666667	1	0.861111	0.833333	0.944444	1	0.895833	0.111853	8
	scMILD	scgpt	lora	AUROC	0.916667	0.888889	0.75	1	0.75	0.833333	1	1	0.892361	0.106489	8
	scMILD	scgpt	oft	AUROC	0.777778	0.888889	0.861111	1	0.916667	1	1	1	0.930556	0.0839921	8
	scMILD	scgpt	probe	AUROC	0.888889	0.972222	0.833333	1	0.861111	0.777778	0.944444	0.972222	0.90625	0.0784797	8
	scMILD	scgpt	vera	AUROC	0.888889	1	0.722222	1	0.916667	0.833333	0.944444	0.972222	0.909722	0.0947823	8
	scMILD	uce	bone	AUROC	0.861111	0.972222	0.888889	1	0.861111	1	0.888889	0.861111	0.916667	0.0629941	8
	scMILD	uce	fullft	AUROC	0.888889	0.972222	0.888889	0.972222	0.805556	0.972222	0.944444	1	0.930556	0.0647203	8
	scMILD	uce	hra	AUROC	0.777778	0.916667	0.555556	1	0.888889	0.972222	0.944444	0.972222	0.878472	0.147688	8
	scMILD	uce	lora	AUROC	0.777778	0.944444	0.666667	1	0.861111	1	0.888889	0.916667	0.881944	0.113807	8
	scMILD	uce	oft	AUROC	0.861111	0.916667	0.777778	1	0.944444	1	0.861111	0.916667	0.909722	0.0753446	8
	scMILD	uce	probe	AUROC	0.777778	0.916667	0.527778	1	0.805556	0.944444	0.944444	0.972222	0.861111	0.155726	8
	scMILD	uce	vera	AUROC	0.777778	0.916667	0.527778	1	0.833333	0.944444	0.944444	0.972222	0.864583	0.154616	8
	BatchCorrection	scgpt	zeroshot	NMI	0.50613								0.50613		1
	BatchCorrection	scgpt	zeroshot	ARI	0.232834								0.232834		1
	BatchCorrection	scgpt	zeroshot	ASW_label	0.424239								0.424239		1
	BatchCorrection	scgpt	zeroshot	avg_bio	0.387734								0.387734		1
	BatchCorrection	scgpt	zeroshot	ASW_batch	0.809621								0.809621		1
	BatchCorrection	scgpt	zeroshot	graph_conn	0.803726								0.803726		1
	BatchCorrection	scgpt	zeroshot	avg_batch	0.806673								0.806673		1
	BatchCorrection	scgpt	zeroshot	Rank-PCA	0.505413								0.505413		1
	BatchCorrection	scgpt	zeroshot	Corr-PCA	0.674671								0.674671		1
	BatchCorrection	scgpt	zeroshot	Corr-Weighted	0.50602								0.50602		1
	BatchCorrection	scgpt	fullft	NMI	0.646713								0.646713		1
	BatchCorrection	scgpt	fullft	ARI	0.32434								0.32434		1
	BatchCorrection	scgpt	fullft	ASW_label	0.472101								0.472101		1
	BatchCorrection	scgpt	fullft	avg_bio	0.481051								0.481051		1
	BatchCorrection	scgpt	fullft	ASW_batch	0.826762								0.826762		1
	BatchCorrection	scgpt	fullft	graph_conn	0.876013								0.876013		1
	BatchCorrection	scgpt	fullft	avg_batch	0.851387								0.851387		1
	BatchCorrection	scgpt	fullft	Rank-PCA	0.394988								0.394988		1
	BatchCorrection	scgpt	fullft	Corr-PCA	0.743737								0.743737		1
	BatchCorrection	scgpt	fullft	Corr-Weighted	0.522149								0.522149		1
	BatchCorrection	scgpt	lora	NMI	0.601029								0.601029		1
	BatchCorrection	scgpt	lora	ARI	0.325649								0.325649		1
	BatchCorrection	scgpt	lora	ASW_label	0.447927								0.447927		1
	BatchCorrection	scgpt	lora	avg_bio	0.458202								0.458202		1
	BatchCorrection	scgpt	lora	ASW_batch	0.789613								0.789613		1
	BatchCorrection	scgpt	lora	graph_conn	0.84965								0.84965		1
	BatchCorrection	scgpt	lora	avg_batch	0.819632								0.819632		1
	BatchCorrection	scgpt	lora	Rank-PCA	0.603494								0.603494		1
	BatchCorrection	scgpt	lora	Corr-PCA	0.779067								0.779067		1
	BatchCorrection	scgpt	lora	Corr-Weighted	0.622775								0.622775		1
	BatchCorrection	scgpt	hra	NMI	0.580064								0.580064		1
	BatchCorrection	scgpt	hra	ARI	0.298959								0.298959		1
	BatchCorrection	scgpt	hra	ASW_label	0.437812								0.437812		1
	BatchCorrection	scgpt	hra	avg_bio	0.438945								0.438945		1
	BatchCorrection	scgpt	hra	ASW_batch	0.815654								0.815654		1
	BatchCorrection	scgpt	hra	graph_conn	0.864242								0.864242		1
	BatchCorrection	scgpt	hra	avg_batch	0.839948								0.839948		1
	BatchCorrection	scgpt	hra	Rank-PCA	0.6151								0.6151		1
	BatchCorrection	scgpt	hra	Corr-PCA	0.776431								0.776431		1
	BatchCorrection	scgpt	hra	Corr-Weighted	0.640042								0.640042		1
	BatchCorrection	scgpt	oft	NMI	0.643147								0.643147		1
	BatchCorrection	scgpt	oft	ARI	0.329731								0.329731		1
	BatchCorrection	scgpt	oft	ASW_label	0.470314								0.470314		1
	BatchCorrection	scgpt	oft	avg_bio	0.481064								0.481064		1
	BatchCorrection	scgpt	oft	ASW_batch	0.801689								0.801689		1
	BatchCorrection	scgpt	oft	graph_conn	0.843669								0.843669		1
	BatchCorrection	scgpt	oft	avg_batch	0.822679								0.822679		1
	BatchCorrection	scgpt	oft	Rank-PCA	0.658573								0.658573		1
	BatchCorrection	scgpt	oft	Corr-PCA	0.814295								0.814295		1
	BatchCorrection	scgpt	oft	Corr-Weighted	0.674712								0.674712		1
	BatchCorrection	scgpt	bone	NMI	0.641419								0.641419		1
	BatchCorrection	scgpt	bone	ARI	0.297219								0.297219		1
	BatchCorrection	scgpt	bone	ASW_label	0.456								0.456		1
	BatchCorrection	scgpt	bone	avg_bio	0.464879								0.464879		1
	BatchCorrection	scgpt	bone	ASW_batch	0.789763								0.789763		1
	BatchCorrection	scgpt	bone	graph_conn	0.851701								0.851701		1
	BatchCorrection	scgpt	bone	avg_batch	0.820732								0.820732		1
	BatchCorrection	scgpt	bone	Rank-PCA	0.586605								0.586605		1
	BatchCorrection	scgpt	bone	Corr-PCA	0.819822								0.819822		1
	BatchCorrection	scgpt	bone	Corr-Weighted	0.667642								0.667642		1
	Regression	nicheformer	fullft	MAE	3.27237								3.27237		1
	Regression	nicheformer	oft	MAE	3.32135								3.32135		1
	Regression	nicheformer	bone	MAE	3.32745								3.32745		1
	Regression	nicheformer	lora	MAE	3.39539								3.39539		1
	Regression	nicheformer	hra	MAE	3.42807								3.42807		1
	Regression	nicheformer	vera	MAE	3.56526								3.56526		1
	Regression	nicheformer	probe	MAE	3.66025								3.66025		1
	Perturbation_scGPT	scgpt	fullft	mse_de	0.200549								0.200549		1
	Perturbation_scGPT	scgpt	fullft	pcc_de	0.872431								0.872431		1
	Perturbation_scGPT	scgpt	oft_full	mse_de	0.236765								0.236765		1
	Perturbation_scGPT	scgpt	oft_full	pcc_de	0.863858								0.863858		1
	Perturbation_scGPT	scgpt	bone_full	mse_de	0.231119								0.231119		1
	Perturbation_scGPT	scgpt	bone_full	pcc_de	0.860331								0.860331		1
	Perturbation_scGPT	scgpt	probe	mse_de	0.320316								0.320316		1
	Perturbation_scGPT	scgpt	probe	pcc_de	0.829626								0.829626		1
	Perturbation_scGPT	scgpt	lora_full	mse_de	0.321879								0.321879		1
	Perturbation_scGPT	scgpt	lora_full	pcc_de	0.828596								0.828596		1
	Perturbation_scGPT	scgpt	hra_full	mse_de	0.326885								0.326885		1
	Perturbation_scGPT	scgpt	hra_full	pcc_de	0.826375								0.826375		1
	Perturbation_scFoundation	scfoundation	oft_full	mse_de	0.220736								0.220736		1
	Perturbation_scFoundation	scfoundation	oft_full	pcc_de	0.861888								0.861888		1
	Perturbation_scFoundation	scfoundation	lora_last6	mse_de	0.221751								0.221751		1
	Perturbation_scFoundation	scfoundation	lora_last6	pcc_de	0.854724								0.854724		1
	Perturbation_scFoundation	scfoundation	lora_full	mse_de	0.272989								0.272989		1
	Perturbation_scFoundation	scfoundation	lora_full	pcc_de	0.848023								0.848023		1
	Perturbation_scFoundation	scfoundation	probe	mse_de	0.270499								0.270499		1
	Perturbation_scFoundation	scfoundation	probe	pcc_de	0.845158								0.845158		1
	Perturbation_scFoundation	scfoundation	bone_full	mse_de	0.271332								0.271332		1
	Perturbation_scFoundation	scfoundation	bone_full	pcc_de	0.843347								0.843347		1
	Perturbation_scFoundation	scfoundation	hra_full	mse_de	0.260447								0.260447		1
	Perturbation_scFoundation	scfoundation	hra_full	pcc_de	0.833576								0.833576		1
